# The Small RNA MicC is a Multifunctional Regulator of Extraintestinal Pathogenic *Escherichia coli* Fitness across Multiple Host Niches

**DOI:** 10.64898/2026.07.27.741068

**Authors:** O’Connor J. Matthews, Brittany A. Fleming, Alejandra A. Mendez, Kevin E. Nelson, Alan T. Stenquist, Sam Bonkowsky, Richard R. Kulesus, William J. Brazelton, Matthew G. Blango, Matthew A. Mulvey

## Abstract

Small non-coding RNAs (sRNA) modulate diverse bacterial functions ranging from carbon metabolism to virulence gene expression. Previous research showed that the sRNA chaperone Hfq is critical for the fitness of Extraintestinal Pathogenic *Escherichia coli* (ExPEC), a major cause of both bloodstream and urinary tract infections (UTI). Using the reference ExPEC strain UTI89, we created deletion mutants to probe the effects of seven conserved Hfq-dependent sRNAs (DsrA, RprA, OxyS, RyhB, MicF, MicC, Spf) on resistance to oxidative stress. All of the sRNA mutants grew normally in replete lysogeny broth, but the *spf* and *micC* mutants exhibited additive effects upon challenge with reactive oxygen species generated by methyl viologen. In a murine UTI model, the *spf* mutant resembled the wild-type strain, whereas UTI89Δ*micC* was unable to effectively colonize the bladder despite behaving like wild type within the kidneys. This correlated with a greatly reduced ability of the *micC* mutant to survive within bladder epithelial cells and paralleled UTI89Δ*micC* defects in gut colonization, virulence in a sepsis model, and complement resistance. Although MicC downregulated expression of its only known target, OmpC, aberrant modulation of this porin did not entirely account for the decreased stress resistance of UTI89Δ*micC*. Rather, RNA-Seq, sRNA target predictions, and *in vitro* phenotypic assays revealed that MicC can impact multiple pathways linked to niche establishment, including motility, chemotaxis, and various metabolic processes. These data are consistent with MicC serving as a multifunctional regulator of ExPEC stress responses and niche-specific fitness through OmpC-dependent and - independent mechanisms.

**IMPORTANCE:** Pathogenic strains of *Escherichia coli* are exceptionally common causes of diarrheal disease, urinary tract infection, sepsis, and meningitis. The ability of these pathogens to cause such a wide range of maladies is in part attributable to their ability to quickly adapt to and thrive within disparate and often hostile environments, including the gut, bladder, kidneys, and bloodstream. Adaptation to new environments requires rapid and precise changes in gene expression. To accomplish this feat, *E. coli* utilizes a suite of regulatory RNA called small RNA (sRNA). In this paper, we identified the sRNA MicC as a critical facilitator of *E. coli* fitness and virulence within diverse host environments via effects on the expression of multiple genes involved in bacterial motility, energy acquisition, and various other pathways. Delineating how sRNAs like MicC impact disease processes will aid the development of novel therapeutics to better combat *E. coli* infections.
