## Supplementary material for "The Small RNA MicC is a Multifunctional Regulator of Extraintestinal Pathogenic *Escherichia coli* Fitness across Multiple Host Niches": Table S2

### Sheet: Contents
Table S2. Pathways associated with differentially expressed genes in UTI89∆micC/pRRK1 (KO) and UTI89∆micC/pMicC (OE) versus UTI89/pRRK1 (WT)
Sheet	Contents*		Term	Definition
KEGG (KO v WT)	Lists KEGG pathways that that are enriched with genes that are differentially expressed in UTI89∆micC/pRRK1 (KO) v UTI89/pRRK1 (WT)		#term ID	KEGG pathway ID.
KEGG (OE v WT)	Lists KEGG pathways that that are enriched with genes that are differentially expressed in UTI89∆micC/pMicC (OE) v UTI89/pRRK1 (WT)		term description	KEGG pathway description.
KEGG (Shared, all)	Lists KEGG pathways associated with genes that are differentially regulated in both the KO and OE strains relative to the WT UTI89		observed genes	Differentially expressed genes annotated with their associated #term ID.
KEGG (Shared, abs FC log2 diff ≥1)	Lists subset of KEGG pathways associated with genes that are differentially regulated in both the KO and OE strains, and differ so that: |Log2(FC)KO – Log2(FC) OE| ≥ 1; FC = Fold Change		background genes	All genes in the KEGG database annotated with their associated #term ID.
	*Enriched KEGG pathways identified using STRING ver 12.0		strength	Measurement of the enrichment effect size, calculated by Log10(observed / expected).
			signal	Weighted mean of the strength and -log of the false discovery rate.
			false discovery rate	measurement of significance of enrichment. P value calculated using the Benjamini-Hochberg procedure.
			matching proteins in network (IDs)	Identification codes of proteins discovered present in their associated #term ID.
			matching proteins in network (labels)	Standard nomenclature of proteins identified in the network.

### Sheet: KEGG (KO v WT)
#term ID	term description	observed genes	background genes	strength	signal	false discovery rate	matching proteins in network (IDs)	matching proteins in network (labels)
ecc01100	Metabolic pathways	103	912	0.25	0.66	6.11e-07	199310.c0040,199310.c0124,199310.c0147,199310.c0207,199310.c0390,199310.c0431,199310.c0459,199310.c0534,199310.c0540,199310.c0541,199310.c0543,199310.c0636,199310.c0637,199310.c0667,199310.c0796,199310.c0798,199310.c0800,199310.c0801,199310.c0802,199310.c0803,199310.c0805,199310.c0806,199310.c0833,199310.c1004,199310.c1006,199310.c1081,199310.c1151,199310.c1638,199310.c1639,199310.c1654,199310.c1…	carA,guaC,acnB,pyrH,proA,betA,lacZ,yajK,cyoD,cyoC,cyoA,purK,purE,ybdK,gltA,sdhC,sdhD,sdhA,sdhB,sucA,sucC,sucD,galK,poxB,ybjW,pyrD,putA,dadA,dadX,treA,acnA,aldA,rspB,rspA,fumC,uidA,malX,ydjS,astB,astD,astA,cstC,ydjJ,yeiK,yojH,yfaW,menE,menC,purF,fadJ,fadI,cysM,purM,guaA,guaB,suhB,purL,gabD,gabT,srlA,srlE,srlB,srlD,ygbP,fucO,fucA,fucI,yqeF,metK,glcD,ebgA,ebgC,uxaC,mdh,cysG,glpE,aldB,mtlA,lldD,gmk,s…
ecc02010	ABC transporters	36	191	0.47	0.83	2.53e-06	199310.c0186,199310.c0188,199310.c0894,199310.c1392,199310.c1476,199310.c1477,199310.c1707,199310.c1708,199310.c1711,199310.c2312,199310.c2313,199310.c2314,199310.c2682,199310.c2683,199310.c2684,199310.c3231,199310.c4240,199310.c4241,199310.c4242,199310.c4356,199310.c4357,199310.c4358,199310.c4361,199310.c4386,199310.c4387,199310.c4676,199310.c4679,199310.c5002,199310.c5003,199310.c5004,199310.c5…	fhuC,fhuB,glnQ,lolD,potB,potA,oppA,oppB,oppF,araH,araG,araF,mglC,mglA,mglB,proW,ugpE,ugpA,ugpB,dppD,dppC,dppB,dppA,xylF,xylG,rbsD,rbsB,malG,malF,malE,malK,yjcV,yjcW,ytfQ,ytfR,ytfT
ecc00020	Citrate cycle (TCA cycle)	14	33	0.82	1.01	1.26e-05	199310.c0147,199310.c0796,199310.c0798,199310.c0800,199310.c0801,199310.c0802,199310.c0803,199310.c0805,199310.c0806,199310.c1745,199310.c2003,199310.c2751,199310.c3991,199310.c5127	acnB,gltA,sdhC,sdhD,sdhA,sdhB,sucA,sucC,sucD,acnA,fumC,yojH,mdh,fumB
ecc01110	Biosynthesis of secondary metabolites	48	359	0.32	0.6	7.93e-05	199310.c0147,199310.c0390,199310.c0636,199310.c0637,199310.c0796,199310.c0798,199310.c0800,199310.c0801,199310.c0802,199310.c0803,199310.c0805,199310.c0806,199310.c1151,199310.c1654,199310.c1745,199310.c2003,199310.c2009,199310.c2751,199310.c2782,199310.c2783,199310.c2784,199310.c2803,199310.c2804,199310.c2856,199310.c2886,199310.c2887,199310.c3017,199310.c3027,199310.c3059,199310.c3080,199310.c3…	acnB,proA,purK,purE,gltA,sdhC,sdhD,sdhA,sdhB,sucA,sucC,sucD,putA,treA,acnA,fumC,uidA,yojH,glpA,glpB,glpC,menE,menC,purF,fadJ,fadI,purM,guaB,suhB,purL,ygbP,yqeF,metK,glcD,mdh,cysG,glpE,glpD,aldB,ilvC,fadA,fadB,purD,purH,aceA,acs,rpiB,fumB
ecc01120	Microbial metabolism in diverse environments	39	266	0.36	0.62	8.65e-05	199310.c0147,199310.c0796,199310.c0798,199310.c0800,199310.c0801,199310.c0802,199310.c0803,199310.c0805,199310.c0806,199310.c1137,199310.c1745,199310.c1842,199310.c2003,199310.c2751,199310.c2789,199310.c2886,199310.c2887,199310.c3209,199310.c3210,199310.c3367,199310.c3368,199310.c3371,199310.c3441,199310.c3709,199310.c3991,199310.c4144,199310.c4202,199310.c4408,199310.c4792,199310.c4793,199310.c4…	acnB,gltA,sdhC,sdhD,sdhA,sdhB,sucA,sucC,sucD,agp,acnA,aldA,fumC,yojH,yfaW,fadJ,fadI,gabD,gabT,fucO,fucA,fucI,yqeF,glcD,mdh,cysG,glpE,aldB,fadA,fadB,aceA,acs,yjcT,rpiB,fumB,sgaT,sgaB,ptxA,sgaH
ecc01200	Carbon metabolism	20	121	0.41	0.46	0.0047	199310.c0147,199310.c0796,199310.c0798,199310.c0800,199310.c0801,199310.c0802,199310.c0803,199310.c0805,199310.c0806,199310.c1745,199310.c2003,199310.c2751,199310.c2886,199310.c3441,199310.c3991,199310.c4793,199310.c4972,199310.c5064,199310.c5096,199310.c5127	acnB,gltA,sdhC,sdhD,sdhA,sdhB,sucA,sucC,sucD,acnA,fumC,yojH,fadJ,yqeF,mdh,fadB,aceA,acs,rpiB,fumB
ecc00280	Valine, leucine and isoleucine degradation	6	11	0.93	0.56	0.0052	199310.c2886,199310.c2887,199310.c3210,199310.c3441,199310.c4792,199310.c4793	fadJ,fadI,gabT,yqeF,fadA,fadB
ecc00362	Benzoate degradation	5	7	1.05	0.56	0.0061	199310.c2886,199310.c2887,199310.c3441,199310.c4792,199310.c4793	fadJ,fadI,yqeF,fadA,fadB
ecc00630	Glyoxylate and dicarboxylate metabolism	10	40	0.59	0.47	0.008	199310.c0147,199310.c0796,199310.c1745,199310.c1842,199310.c3367,199310.c3441,199310.c3709,199310.c3991,199310.c4972,199310.c5064	acnB,gltA,acnA,aldA,fucO,yqeF,glcD,mdh,aceA,acs
ecc00650	Butanoate metabolism	9	35	0.61	0.44	0.0114	199310.c0798,199310.c0800,199310.c0801,199310.c0802,199310.c2886,199310.c3209,199310.c3210,199310.c3441,199310.c4793	sdhC,sdhD,sdhA,sdhB,fadJ,gabD,gabT,yqeF,fadB
ecc00281	Geraniol degradation	4	5	1.1	0.48	0.0133	199310.c2886,199310.c2887,199310.c4792,199310.c4793	fadJ,fadI,fadA,fadB
ecc00330	Arginine and proline metabolism	7	23	0.68	0.43	0.0155	199310.c0390,199310.c1151,199310.c2144,199310.c2145,199310.c2146,199310.c2147,199310.c2148	proA,putA,ydjS,astB,astD,astA,cstC
ecc00051	Fructose and mannose metabolism	11	56	0.49	0.39	0.0168	199310.c2178,199310.c2789,199310.c3256,199310.c3257,199310.c3258,199310.c3259,199310.c3368,199310.c3371,199310.c4416,199310.c5090,199310.c5096	ydjJ,yfaW,srlA,srlE,srlB,srlD,fucA,fucI,mtlA,yjcT,rpiB
ecc00230	Purine metabolism	13	76	0.43	0.37	0.0187	199310.c0124,199310.c0636,199310.c0637,199310.c2696,199310.c2856,199310.c3017,199310.c3026,199310.c3027,199310.c3080,199310.c4473,199310.c4475,199310.c4963,199310.c4964	guaC,purK,purE,yeiK,purF,purM,guaA,guaB,purL,gmk,spoT,purD,purH
ecc00071	Fatty acid degradation	5	13	0.78	0.39	0.0258	199310.c2886,199310.c2887,199310.c3441,199310.c4792,199310.c4793	fadJ,fadI,yqeF,fadA,fadB
ecc00511	Other glycan degradation	3	3	1.2	0.42	0.0258	199310.c0459,199310.c3833,199310.c3834	lacZ,ebgA,ebgC
ecc00640	Propanoate metabolism	9	43	0.52	0.36	0.0258	199310.c0147,199310.c0805,199310.c0806,199310.c2886,199310.c3210,199310.c3367,199310.c3441,199310.c4793,199310.c5064	acnB,sucC,sucD,fadJ,gabT,fucO,yqeF,fadB,acs
ecc00620	Pyruvate metabolism	10	56	0.45	0.32	0.0352	199310.c1004,199310.c1842,199310.c2003,199310.c2751,199310.c3441,199310.c3991,199310.c4408,199310.c4427,199310.c5064,199310.c5127	poxB,aldA,fumC,yojH,yqeF,mdh,aldB,lldD,acs,fumB
ecc00190	Oxidative phosphorylation	8	41	0.49	0.3	0.0487	199310.c0540,199310.c0541,199310.c0543,199310.c0798,199310.c0800,199310.c0801,199310.c0802,199310.c1382	cyoD,cyoC,cyoA,sdhC,sdhD,sdhA,sdhB,ndh
ecc03018	RNA degradation	5	17	0.67	0.32	0.0495	199310.c0019,199310.c0880,199310.c3916,199310.c4702,199310.c5227	dnaK,rhlE,deaD,rho,mopA

### Sheet: KEGG (OE v WT)
#term ID	term description	observed genes	background genes	strength	signal	false discovery rate	matching proteins in network (IDs)	matching proteins in network (labels)
ecc02040	Flagellar assembly	23	39	1.35	3.66	1.59e-19	199310.c1339,199310.c1340,199310.c1341,199310.c1342,199310.c1343,199310.c1344,199310.c1345,199310.c1347,199310.c1349,199310.c1351,199310.c1352,199310.c2293,199310.c2304,199310.c2305,199310.c2337,199310.c2339,199310.c2340,199310.c2354,199310.c2357,199310.c2358,199310.c2360,199310.c2362,199310.c2363	flgN,flgM,flgA,flgB,flgC,flgD,flgE,flgG,flgI,flgK,flgL,flhA,motB,motA,fliA,fliD,fliS,fliF,fliH,fliI,fliK,fliM,fliN
ecc02030	Bacterial chemotaxis	10	20	1.27	1.65	1.13e-07	199310.c2296,199310.c2298,199310.c2301,199310.c2303,199310.c2304,199310.c2305,199310.c2362,199310.c2363,199310.c3825,199310.c5430	cheZ,cheB,tar,cheA,motB,motA,fliM,fliN,aer,tsr
ecc03010	Ribosome	11	51	0.91	1.03	1.54e-05	199310.c0204,199310.c3921,199310.c3985,199310.c4079,199310.c4080,199310.c4087,199310.c4091,199310.c4939,199310.c4940,199310.c4941,199310.c4943	rpsB,rpsO,rplM,rplP,rpsC,rplW,rplC,rplK,rplA,rplJ,rplL
ecc00630	Glyoxylate and dicarboxylate metabolism	9	40	0.93	0.91	0.0001	199310.c1745,199310.c1842,199310.c2131,199310.c3073,199310.c3705,199310.c3709,199310.c4971,199310.c4972,199310.c5064	acnA,aldA,katE,glyA,glcB,glcD,aceB,aceA,acs
ecc01120	Microbial metabolism in diverse environments	20	266	0.45	0.54	0.00093	199310.c0802,199310.c1688,199310.c1745,199310.c1842,199310.c1900,199310.c1911,199310.c2385,199310.c2702,199310.c2745,199310.c3073,199310.c3209,199310.c3210,199310.c3705,199310.c3709,199310.c4328,199310.c4971,199310.c4972,199310.c5064,199310.c5066,199310.c5140	sdhB,narI,acnA,aldA,narZ,adhP,yedU,fruA,napA,glyA,gabD,gabT,glcB,glcD,gadA,aceB,aceA,acs,nrfA,cadA
ecc00910	Nitrogen metabolism	5	24	0.89	0.46	0.0154	199310.c1688,199310.c1900,199310.c1901,199310.c2745,199310.c5066	narI,narZ,narU,napA,nrfA
ecc02020	Two-component system	13	169	0.46	0.38	0.0154	199310.c0659,199310.c1340,199310.c1688,199310.c1900,199310.c2298,199310.c2301,199310.c2303,199310.c2305,199310.c2337,199310.c2758,199310.c3825,199310.c4590,199310.c5430	cusX,flgM,narI,narZ,cheB,tar,cheA,motA,fliA,ompC,aer,uhpT,tsr
ecc00250	Alanine, aspartate and glutamate metabolism	5	32	0.77	0.36	0.0358	199310.c3209,199310.c3210,199310.c3543,199310.c4328,199310.c4654	gabD,gabT,ansB,gadA,glmS

### Sheet: KEGG (Shared, all)
#term ID	term description	observed genes	background genes	strength	signal	false discovery rate	matching proteins in network (IDs)	matching proteins in network (labels)
ecc02030	Bacterial chemotaxis	6	20	1.24	0.9	0.00042	199310.c2296,199310.c2298,199310.c2301,199310.c2303,199310.c2304,199310.c5430	cheZ,cheB,tar,cheA,motB,tsr
ecc00630	Glyoxylate and dicarboxylate metabolism	7	40	1.01	0.78	0.0007	199310.c1745,199310.c1842,199310.c3705,199310.c3709,199310.c4971,199310.c4972,199310.c5064	acnA,aldA,glcB,glcD,aceB,aceA,acs
ecc01100	Metabolic pathways	32	912	0.31	0.42	0.0017	199310.c0005,199310.c0802,199310.c1070,199310.c1688,199310.c1745,199310.c1842,199310.c2144,199310.c2145,199310.c2147,199310.c2148,199310.c2224,199310.c2702,199310.c2776,199310.c2840,199310.c3015,199310.c3209,199310.c3210,199310.c3705,199310.c3709,199310.c3888,199310.c3894,199310.c4194,199310.c4654,199310.c4923,199310.c4971,199310.c4972,199310.c5031,199310.c5064,199310.c5102,199310.c5140,199310.c5…	thrC,sdhB,aspC,narI,acnA,aldA,ydjS,astB,astA,cstC,manY,fruA,nrdA,pta,upp,gabD,gabT,glcB,glcD,agaV,agaY,malP,glmS,udhA,aceB,aceA,tyrB,acs,phnL,cadA,miaA,treC
ecc01120	Microbial metabolism in diverse environments	15	266	0.51	0.51	0.0019	199310.c0005,199310.c0802,199310.c1688,199310.c1745,199310.c1842,199310.c2702,199310.c2840,199310.c3209,199310.c3210,199310.c3705,199310.c3709,199310.c4971,199310.c4972,199310.c5064,199310.c5140	thrC,sdhB,narI,acnA,aldA,fruA,pta,gabD,gabT,glcB,glcD,aceB,aceA,acs,cadA
ecc00330	Arginine and proline metabolism	5	23	1.1	0.7	0.0022	199310.c1070,199310.c2144,199310.c2145,199310.c2147,199310.c2148	aspC,ydjS,astB,astA,cstC
ecc03010	Ribosome	6	51	0.83	0.53	0.0073	199310.c0204,199310.c3985,199310.c4091,199310.c4461,199310.c4940,199310.c4941	rpsB,rplM,rplC,rpmB,rplA,rplJ
ecc00350	Tyrosine metabolism	3	9	1.29	0.51	0.0158	199310.c1070,199310.c3209,199310.c5031	aspC,gabD,tyrB
ecc00250	Alanine, aspartate and glutamate metabolism	4	32	0.86	0.36	0.0448	199310.c1070,199310.c3209,199310.c3210,199310.c4654	aspC,gabD,gabT,glmS
ecc00620	Pyruvate metabolism	5	56	0.71	0.34	0.0469	199310.c1842,199310.c2840,199310.c3705,199310.c4971,199310.c5064	aldA,pta,glcB,aceB,acs
ecc00401	Novobiocin biosynthesis	2	4	1.46	0.39	0.0484	199310.c1070,199310.c5031	aspC,tyrB

### Sheet: KEGG (Shared, abs log2 diff ≥1)
#term ID	term description	observed genes	background genes	strength	signal	false discovery rate	matching proteins in your network (IDs)	matching proteins in your network (labels)
ecc02030	Bacterial chemotaxis	4	20	1.39	0.78	0.0042	199310.c2298,199310.c2303,199310.c2304,199310.c5430	cheB,cheA,motB,tsr
ecc00350	Tyrosine metabolism	3	9	1.61	0.76	0.0061	199310.c1070,199310.c3209,199310.c5031	aspC,gabD,tyrB
ecc00250	Alanine, aspartate and glutamate metabolism	4	32	1.18	0.66	0.0072	199310.c1070,199310.c3209,199310.c3210,199310.c4654	aspC,gabD,gabT,glmS
ecc00310	Lysine degradation	3	18	1.31	0.58	0.0177	199310.c3209,199310.c3210,199310.c5140	gabD,gabT,cadA
ecc00401	Novobiocin biosynthesis	2	4	1.79	0.59	0.0223	199310.c1070,199310.c5031	aspC,tyrB
ecc00620	Pyruvate metabolism	4	56	0.94	0.47	0.026	199310.c1842,199310.c2840,199310.c3705,199310.c5064	aldA,pta,glcB,acs
ecc01100	Metabolic pathways	16	912	0.33	0.29	0.026	199310.c1070,199310.c1688,199310.c1842,199310.c2224,199310.c2840,199310.c3209,199310.c3210,199310.c3705,199310.c4194,199310.c4654,199310.c4923,199310.c5031,199310.c5064,199310.c5140,199310.c5255,199310.c5338	aspC,narI,aldA,manY,pta,gabD,gabT,glcB,malP,glmS,udhA,tyrB,acs,cadA,miaA,treC
ecc01120	Microbial metabolism in diverse environments	8	266	0.57	0.37	0.026	199310.c1688,199310.c1842,199310.c2840,199310.c3209,199310.c3210,199310.c3705,199310.c5064,199310.c5140	narI,aldA,pta,gabD,gabT,glcB,acs,cadA
ecc00360	Phenylalanine metabolism	2	9	1.43	0.47	0.0443	199310.c1070,199310.c5031	aspC,tyrB
