## Supplementary material for "The Small RNA MicC is a Multifunctional Regulator of Extraintestinal Pathogenic *Escherichia coli* Fitness across Multiple Host Niches": Table S3

### Sheet: Contents
Table S3. TargetRNA3-predicted binding targets of sRNA MicC.
Sheet	Contents		Term	Definition
All TargetRNA Hits	Predicted targets of MicC in ExPEC reference strain EC958, predicted by TargetRNA3.		Target	Predicted gene target of MicC.
∆micC RNA-Seq Matches	TargetRNA3-predicted targets of MicC that were also differentially expressed in UTI89∆micC/pRRK1* (KO) vs UTI89/pRRK1 (WT) (log2 fold change ≥ 1, by RNA-Seq).		Energy	Energy of binding between MicC and target in kcal/mol
pMicC RNA-Seq Matches	TargetRNA3-predicted targets of MicC which were also differentially regulated in UTI89∆micC/pMicC (OE) vs UTI89/pRRK1* (WT) (log2 fold change ≥ 1, by RNA-Seq).		P-value	TargetRNA3 calculates the p-value from a fit of log-normal distributions to interaction probabilities.
	*pRRK1 = empty vector control		Probability	Determination of probability that MicC binds to target sequences. Values above 0.5 indicate probable binding.
			sRNA start	Beginning portion of MicC predicted to bind to target.
			sRNA stop	Ending portion of MicC predicted to bind to target.
			Target start	Beginning portion of target predicted to bind with MicC.
			Target stop	Ending portion of target predicted to bind with MicC.
			Annotation	Brief function description of target gene.
			Interaction	Predicted structure of interaction between MicC and target.

### Sheet: All TargetRNA Hits
Target	Energy	P-value	Probability	sRNA start	sRNA stop	Target start	Target stop	Annotation	Interaction
malP (EC958_RS19420)	-13.58	0.00441463	0.523841	38	60	50	72	maltodextrin phosphorylase	(((((((((((.((.((((((((&)))))))).)).)))))))))))
yqcC (EC958_RS15495)	-11.83	0.0053995	0.511224	36	64	58	91	YqcC family protein	(((.(((((...((((((..(((((...((((((&)))))).)))))..))))))))))).)))
ompF (EC958_RS05275)	-9.59	0.00544491	0.510699	41	48	-43	-36	porin OmpF	((((((((&))))))))
ybjL (EC958_RS04330)	-11.5	0.00614361	0.50311	57	88	68	90	aspartate:alanine antiporter	(((((((.(((((((((((((((&))))))))).........).))))))))))))
malT (EC958_RS19425)	-14.61	0.00694474	0.495384	91	102	26	38	HTH-type transcriptional regulator MalT	((((((..(((((&))))).))))))
aslA (EC958_RS21815)	-8.89	0.00769559	0.488897	65	78	25	37	arylsulfatase AslA	(((((((((((((&))))).))))))))
yfhM (EC958_RS14325)	-9.25	0.0078956	0.487273	8	18	-145	-135	alpha2-macroglobulin	((((.((((((&)))))).))))
cirA (EC958_RS12585)	-17.24	0.00813594	0.485374	41	77	51	90	catecholate siderophore receptor CirA	((((((((..(((.....(((((.((.(((((.(((((((&)))))))))))))).)))))...)))...))))))))
EC958_RS11025	-14.83	0.00827913	0.484269	39	64	8	31	porin	(((((....(((((((((((((((&))))))..)))))))))....)))))
EC958_RS16960	-15.6	0.00884406	0.480081	68	90	-49	-28	KpsF/GutQ family sugar-phosphate isomerase	(((((((((((((.....((((&))))......)))))))))))))
rpoB (EC958_RS22885)	-12.41	0.00927031	0.477091	41	71	-145	-123	DNA-directed RNA polymerase subunit beta	((((((((((((((((.((((((&)))))).))))))....)))))....)))))
aceB (EC958_RS23030)	-8.61	0.00952796	0.475347	7	19	3	15	malate synthase A	(((.....(((((&))))).....)))
dtpA (EC958_RS09025)	-8.28	0.0103563	0.470037	77	85	-135	-126	dipeptide/tripeptide permease DtpA	((.(((((((&)))))))))
ydeP (EC958_RS08565)	-16.87	0.0107005	0.46795	44	70	47	74	acid resistance putative oxidoreductase YdeP	(((.((..(((((.(((((.((((((((&))))))))))))).)))))..)).)))
pitB (EC958_RS17190)	-13.36	0.0121185	0.459991	41	71	66	93	inorganic phosphate transporter PitB	(((((((........(((((((((((((&))))))).))))))..........)))))))
EC958_RS20720	-12.9	0.0121185	0.459991	7	26	-21	-5	PRD domain-containing protein	(((((((((((((((((&)))))...))))))))))))
oppA (EC958_RS07210)	-15.92	0.0141217	0.450161	12	35	-142	-117	oligopeptide ABC transporter substrate-binding protein OppA	((((..(((((((((.((((((((((&)))))))))).)))))))))))))
lldP (EC958_RS20430)	-15.85	0.0141217	0.450161	43	72	-25	3	L-lactate permease	(((((((((...(((.((...(((((((&)))))))...)).)))....))).))))))
dmsA (EC958_RS04835)	-12.29	0.0149969	0.446283	8	34	3	32	dimethylsulfoxide reductase subunit A	(((((..((((((..((..((((((..(((&)))..))))))))..)))))).)))))
ppc (EC958_RS22715)	-12.29	0.0149969	0.446283	35	56	26	49	phosphoenolpyruvate carboxylase	(((((((((.((((..((((((((&)))))))).)))))))))))))
aspS (EC958_RS10255)	-12.87	0.0150488	0.44606	40	58	-110	-95	aspartate--tRNA ligase	(((((((((.((.(((&)))....)))))).)))))
yhbX (EC958_RS18190)	-14.54	0.0155	0.444151	40	48	-137	-129	phosphoethanolamine transferase	(((((((((&)))))))))
asr (EC958_RS08820)	-12.87	0.0159301	0.442381	74	86	39	51	acid resistance repetitive basic protein Asr	((((.((((((((&)))))))).))))
lrhA (EC958_RS13270)	-19.16	0.0159547	0.442281	1	34	-198	-162	transcriptional regulator LrhA	(((((((...((((((((.......((((((.(((((&))))))))))).....))))))))...)))))))
fiu (EC958_RS04120)	-16.95	0.0162894	0.440937	11	24	-48	-34	catecholate siderophore receptor Fiu	(((.(((((((((((&))))))))))))))
EC958_RS02930	-13.84	0.0166178	0.439644	10	48	-87	-53	FGGY-family carbohydrate kinase	(((((((((((((((((((....(((((.((((((&)))))).))))).....)))))))..)))))))).))))
mokC (EC958_RS00080)	-14.05	0.0169267	0.438449	26	48	-125	-103	type I toxin-antitoxin system toxin MokC	(((.(((((.(((((.(((((((&))))))).))))).))))).)))
speF (EC958_RS03520)	-11.17	0.017398	0.436667	95	102	35	42	ornithine decarboxylase SpeF	((((((((&))))))))
aspA (EC958_RS23860)	-12.49	0.0176301	0.435806	51	73	-46	-21	aspartate ammonia-lyase	((((((((......((((((.(((((&))))).))))))...))))))))
araE (EC958_RS15930)	-12.16	0.0176301	0.435806	40	73	66	93	arabinose-proton symporter AraE	((((((((..(((((((((((...((((&))))...)))..)))))))).....))).)))))
zwf (EC958_RS10165)	-16.61	0.0177206	0.435474	38	65	-10	23	glucose-6-phosphate dehydrogenase	(((((((.(..(((((((...((((...(((((&)))))..))))))))))).).)))))))
opgE (EC958_RS04175)	-12.81	0.0182604	0.433522	2	25	-20	4	phosphoethanolamine transferase	((((((.(((((((.(((((((((&))))))))).))))))).))))))
nifJ (EC958_RS08145)	-10.82	0.0184324	0.432912	41	53	-18	-6	pyruvate:ferredoxin (flavodoxin) oxidoreductase	(((((((((.(((&))).)))))))))
araB (EC958_RS00340)	-18.25	0.0186305	0.432216	8	31	31	53	ribulokinase	(((((.(((((((((.....(((&)))....))).))))))..)))))
phoH (EC958_RS05675)	-11.9	0.0192621	0.430044	39	65	4	31	phosphate starvation-inducible protein PhoH	((((((((...(((((((......((((&)))).....)))))))..)).))))))
gcvT (EC958_RS16160)	-13.2	0.0200058	0.427572	41	59	-126	-109	glycine cleavage system aminomethyltransferase GcvT	((((((((((((...(((&)))...)).))))))))))
ompC (EC958_RS12905)	-20.38	0.021078	0.424158	1	21	-46	-15	porin OmpC	((((((...........(((((((((((((((&)))))))))))))))))))))
narU (EC958_RS08445)	-13.69	0.0213017	0.423466	45	72	-14	12	nitrate/nitrite transporter NarU	(((((.((((.(((.(((((.(((((&))))).)))))...)))))))..)))))
gltB (EC958_RS18390)	-9.14	0.0214596	0.422983	87	103	-21	-6	glutamate synthase large subunit	((((((((.((.((((&))))..)).))))))))
kgtP (EC958_RS14650)	-12.8	0.0215565	0.422687	75	99	64	86	alpha-ketoglutarate permease	(((((.((((((.((((.(((((&)))))...)))).)))))).)))))
pdeC (EC958_RS23380)	-11.3	0.0221097	0.421026	8	21	-133	-117	c-di-GMP phosphodiesterase PdeC	((((((((...((((((&))))))))))))))
sthA (EC958_RS22745)	-15.55	0.0221313	0.420962	40	64	-127	-103	Si-specific NAD(P)(+) transhydrogenase	(((((.((.((.(((.((((.((((&)))).)))).))))).))..)))))
garD (EC958_RS17970)	-17.64	0.0221504	0.420905	40	66	-16	6	galactarate dehydratase	((((((((...(((((((((((&))))))))...))).....))))))))
EC958_RS13610	-8.57	0.0223665	0.420268	41	52	-195	-185	AlpA family transcriptional regulator	((((((.((((&)))).))).)))
gudP (EC958_RS15480)	-12.42	0.0226007	0.419584	47	58	62	73	galactarate/glucarate/glycerate transporter GudP	((((((((((((&))))))))))))
nrdD (EC958_RS24390)	-10.39	0.0236321	0.41665	46	70	-116	-88	anaerobic ribonucleoside-triphosphate reductase	(.((((.(((....(((.(((((((.(((&)))))))))))))...))))))).)
glpA (EC958_RS13040)	-13.86	0.0237998	0.416185	32	48	44	60	anaerobic glycerol-3-phosphate dehydrogenase subunit A	((((((((.((((((((&)))))))).))))))))
dppA (EC958_RS20130)	-9.08	0.0239401	0.415798	42	63	-66	-36	dipeptide ABC transporter substrate-binding protein DppA	((((((((..(((((........(((((.((&)).)))))))))).))))))))
ptsP (EC958_RS22675)	-14.18	0.0242952	0.414828	39	48	-3	7	phosphoenolpyruvate--protein phosphotransferase	((((((((((&))))))))))
chbB (EC958_RS09555)	-11.64	0.0258072	0.410843	77	87	35	45	PTS N,N'-diacetylchitobiose transporter subunit IIB	(((((.(((((&))))).)))))
cadB (EC958_RS23825)	-11.45	0.0260917	0.410118	95	101	-39	-33	cadaverine/lysine antiporter	(((((((&)))))))
glmU (EC958_RS21470)	-11.45	0.0260917	0.410118	5	24	-163	-145	bifunctional UDP-N-acetylglucosamine diphosphorylase/glucosamine-1-phosphate N-acetyltransferase GlmU	((((..(((((((((((((&))))))))..))))).))))
yhjE (EC958_RS19995)	-12.41	0.0263551	0.409453	35	64	-9	21	MFS transporter	(((((......((((((((..(((.(((((&))))))))..)))).))))......)))))
sapA (EC958_RS07880)	-8.76	0.0267207	0.408541	40	69	33	63	ABC transporter substrate-binding protein SapA	((.((((...((.((((((...(((((.(((&))).)))))...)))))).))..)))).))
treA (EC958_RS06815)	-9.35	0.0267207	0.408541	41	53	27	38	alpha,alpha-trehalase	((((..((((((&))))))...))))
eptB (EC958_RS20145)	-9.16	0.0267207	0.408541	77	86	-12	-3	kdo(2)-lipid A phosphoethanolamine 7''-transferase	((((((((((&))))))))))
narG (EC958_RS07095)	-10.42	0.0267709	0.408417	44	58	-54	-39	nitrate reductase subunit alpha	((.((((((((.((((&)))))))))))).))
topA (EC958_RS07735)	-8.94	0.0276107	0.40637	45	66	-58	-37	type I DNA topoisomerase	(((((((((.......((((((&)))))).......)))))))))
queG (EC958_RS24000)	-14.22	0.0276364	0.406308	8	28	37	55	tRNA epoxyqueuosine(34) reductase QueG	((((((..(((((((((((&)))))))))))....))))))
polA (EC958_RS22225)	-11.76	0.027758	0.406017	45	62	-167	-150	DNA polymerase I	((((((..((((((((((&))))))))))..))))))
purH (EC958_RS22980)	-10.36	0.0278177	0.405874	41	52	-105	-96	bifunctional phosphoribosylaminoimidazolecarboxamide formyltransferase/IMP cyclohydrolase	((((((((((&)))..)))))))
hydN (EC958_RS15100)	-13.71	0.0279224	0.405625	46	65	81	99	electron transport protein HydN	((((((((((....(((((&))))).....))))))))))
nadB (EC958_RS14580)	-21.24	0.0281842	0.405005	42	70	31	59	L-aspartate oxidase	(((((((..(((((((((((.((((.(((&))))))).)))))))))))..).))))))
asnB (EC958_RS03385)	-9.43	0.0282916	0.404753	4	35	-8	22	asparagine synthase B	(((((((..((((..((((....(((((((&)))))))...)))).))))......)))))))
frc (EC958_RS13670)	-16.95	0.0282965	0.404741	43	65	-159	-136	formyl-CoA transferase	((((.....((((((((((.((((&)))).))))))))))....))))
glcA (EC958_RS17090)	-9.88	0.028459	0.404361	47	57	-129	-118	glycolate permease GlcA	(((((((((.((&)))))))))))
ydeN (EC958_RS08550)	-9.74	0.028459	0.404361	10	30	1	18	sulfatase	((((((((((((.(((((&))))).))...))))))))))
chuA (EC958_RS19875)	-13.31	0.0288543	0.403444	5	20	-185	-170	TonB-dependent heme/hemoglobin receptor ChuA/ShuA	((((((.(((((((((&))))))))).))))))
uidA (EC958_RS08930)	-9.23	0.0288782	0.403389	56	69	82	96	beta-glucuronidase	(((((((..((((((&)))))))))).)))
sslE (EC958_RS17080)	-11.3	0.0292317	0.40258	39	58	66	86	lipoprotein metalloprotease SslE	((((.((((((.(((((((((&))))))))))))))).))))
sbp (EC958_RS22510)	-12.8	0.0296378	0.401661	48	64	-12	3	sulfate/thiosulfate ABC transporter substrate-binding protein Sbp	(((((((((((((((&))))))..)))))))))
glgS (EC958_RS17575)	-16.31	0.0297634	0.40138	92	101	78	87	cell surface composition regulator GlgS	(((((.((((&)))).)))))
cycA (EC958_RS24250)	-9.48	0.029807	0.401282	56	66	2	12	D-serine/D-alanine/glycine transporter	(((.(((((((&))))))).)))
EC958_RS17340	-9.05	0.029807	0.401282	46	60	-18	-3	mannitol dehydrogenase family protein	(((((.(((((..(((&))).))))).)))))
EC958_RS23275	-16.45	0.0298941	0.401088	41	66	-18	5	LacI family DNA-binding transcriptional regulator	((((((.((((((((((((((((&)))).))).))))).)))).))))))
ygiF (EC958_RS17605)	-17.88	0.0299025	0.401069	38	75	-30	8	inorganic triphosphatase	((((((((....((.(((((.((((..((.((((((((&)))))))).)).))))))))).))......))))))))
sstT (EC958_RS17790)	-10.49	0.030264	0.400268	51	66	83	99	serine/threonine transporter SstT	((((((.((...(((((&)))))..)).))))))
igaA (EC958_RS19310)	-11.89	0.0302806	0.400231	90	102	-49	-36	intracellular growth attenuator protein IgaA	((((((.(((((((&)))))))))))))
gltP (EC958_RS23470)	-10.98	0.0303596	0.400058	33	44	23	34	glutamate/aspartate:proton symporter GltP	((((((((((((&))))))))))))
ugpB (EC958_RS19585)	-11.26	0.0303596	0.400058	95	102	36	43	sn-glycerol-3-phosphate ABC transporter substrate-binding protein UgpB	((((((((&))))))))
emrE (EC958_RS10880)	-8.84	0.0303827	0.400007	75	82	-191	-184	multidrug efflux SMR transporter EmrE	((((((((&))))))))

### Sheet: ∆micC RNA-Seq Matches
Target	Energy	P-value	Probability	sRNA start	sRNA stop	Target start	Target stop	Annotation	Interaction
aceB	-8.61	0.00952795	0.475347	7	19	3	15	malate synthase A	(((.....(((((&))))).....)))
araB	-18.25	0.0186305	0.432216	8	31	31	53	ribulokinase	(((((.(((((((((.....(((&)))....))).))))))..)))))
araE	-12.16	0.0176301	0.435806	40	73	66	93	arabinose-proton symporter AraE	((((((((..(((((((((((...((((&))))...)))..)))))))).....))).)))))
aslA	-8.89	0.00769559	0.488897	65	78	25	37	arylsulfatase AslA	(((((((((((((&))))).))))))))
asnB	-9.43	0.0282916	0.404753	4	35	-8	22	asparagine synthase B	(((((((..((((..((((....(((((((&)))))))...)))).))))......)))))))
aspS	-12.87	0.0150488	0.44606	40	58	-110	-95	aspartate--tRNA ligase	(((((((((.((.(((&)))....)))))).)))))
asr	-12.87	0.0159301	0.442381	74	86	39	51	acid resistance repetitive basic protein Asr	((((.((((((((&)))))))).))))
dmsA	-12.29	0.0149969	0.446283	8	34	3	32	dimethylsulfoxide reductase subunit A	(((((..((((((..((..((((((..(((&)))..))))))))..)))))).)))))
dppA	-9.08	0.0239401	0.415798	42	63	-66	-36	dipeptide ABC transporter substrate-binding protein DppA	((((((((..(((((........(((((.((&)).)))))))))).))))))))
fiu	-16.95	0.0162894	0.440937	11	24	-48	-34	catecholate siderophore receptor Fiu	(((.(((((((((((&))))))))))))))
garD	-17.64	0.0221504	0.420905	40	66	-16	6	galactarate dehydratase	((((((((...(((((((((((&))))))))...))).....))))))))
garD	-17.64	0.0221504	0.420905	40	66	-16	6	galactarate dehydratase	((((((((...(((((((((((&))))))))...))).....))))))))
glgS	-16.31	0.0297634	0.40138	92	101	78	87	cell surface composition regulator GlgS	(((((.((((&)))).)))))
glpA	-13.86	0.0237998	0.416185	32	48	44	60	anaerobic glycerol-3-phosphate dehydrogenase subunit A	((((((((.((((((((&)))))))).))))))))
hydN	-13.71	0.0279224	0.405625	46	65	81	99	electron transport protein HydN	((((((((((....(((((&))))).....))))))))))
kgtP	-12.8	0.0215565	0.422687	75	99	64	86	alpha-ketoglutarate permease	(((((.((((((.((((.(((((&)))))...)))).)))))).)))))
lldP	-15.85	0.0141217	0.450161	43	72	-25	3	L-lactate permease	(((((((((...(((.((...(((((((&)))))))...)).)))....))).))))))
lrhA	-19.16	0.0159547	0.442281	1	34	-198	-162	transcriptional regulator LrhA	(((((((...((((((((.......((((((.(((((&))))))))))).....))))))))...)))))))
malP	-13.58	0.00441463	0.523841	38	60	50	72	maltodextrin phosphorylase	(((((((((((.((.((((((((&)))))))).)).)))))))))))
malT	-14.61	0.00694474	0.495384	91	102	26	38	HTH-type transcriptional regulator MalT	((((((..(((((&))))).))))))
narG	-10.42	0.0267709	0.408417	44	58	-54	-39	nitrate reductase subunit alpha	((.((((((((.((((&)))))))))))).))
nifJ	-10.82	0.0184324	0.432912	41	53	-18	-6	pyruvate:ferredoxin (flavodoxin) oxidoreductase	(((((((((.(((&))).)))))))))
nrdD	-10.39	0.0236321	0.41665	46	70	-116	-88	anaerobic ribonucleoside-triphosphate reductase	(.((((.(((....(((.(((((((.(((&)))))))))))))...))))))).)
ompC	-20.38	0.021078	0.424158	1	21	-46	-15	porin OmpC	((((((...........(((((((((((((((&)))))))))))))))))))))
ompF	-9.59	0.00544491	0.510699	41	48	-43	-36	porin OmpF	((((((((&))))))))
oppA	-15.92	0.0141217	0.450161	12	35	-142	-117	oligopeptide ABC transporter substrate-binding protein OppA	((((..(((((((((.((((((((((&)))))))))).)))))))))))))
phoH	-11.9	0.0192621	0.430044	39	65	4	31	phosphate starvation-inducible protein PhoH	((((((((...(((((((......((((&)))).....)))))))..)).))))))
ptsP	-14.18	0.0242952	0.414828	39	48	-3	7	phosphoenolpyruvate--protein phosphotransferase	((((((((((&))))))))))
ptsP	-14.18	0.0242952	0.414828	39	48	-3	7	phosphoenolpyruvate--protein phosphotransferase	((((((((((&))))))))))
ptsP	-14.18	0.0242952	0.414828	39	48	-3	7	phosphoenolpyruvate--protein phosphotransferase	((((((((((&))))))))))
purH	-10.36	0.0278177	0.405874	41	52	-105	-96	bifunctional phosphoribosylaminoimidazolecarboxamide formyltransferase/IMP cyclohydrolase	((((((((((&)))..)))))))
rpoB	-12.41	0.00927031	0.477091	41	71	-145	-123	DNA-directed RNA polymerase subunit beta	((((((((((((((((.((((((&)))))).))))))....)))))....)))))
sbp	-12.8	0.0296378	0.401661	48	64	-12	3	sulfate/thiosulfate ABC transporter substrate-binding protein Sbp	(((((((((((((((&))))))..)))))))))
sslE	-11.3	0.0292317	0.40258	39	58	66	86	lipoprotein metalloprotease SslE	((((.((((((.(((((((((&))))))))))))))).))))
sthA	-15.55	0.0221313	0.420962	40	64	-127	-103	Si-specific NAD(P)(+) transhydrogenase	(((((.((.((.(((.((((.((((&)))).)))).))))).))..)))))
treA	-9.35	0.0267207	0.408541	41	53	27	38	alpha,alpha-trehalase	((((..((((((&))))))...))))
ugpB	-11.26	0.0303596	0.400058	95	102	36	43	sn-glycerol-3-phosphate ABC transporter substrate-binding protein UgpB	((((((((&))))))))
uidA	-9.23	0.0288782	0.403389	56	69	82	96	beta-glucuronidase	(((((((..((((((&)))))))))).)))
ybjL	-11.5	0.00614361	0.503109	57	88	68	90	aspartate:alanine antiporter	(((((((.(((((((((((((((&))))))))).........).))))))))))))
ydeN	-9.74	0.028459	0.404361	10	30	1	18	sulfatase	((((((((((((.(((((&))))).))...))))))))))

### Sheet: pMicC RNA-Seq Matches
Target	Energy	P-value	Probability	sRNA start	sRNA stop	Target start	Target stop	Annotation	Interaction
aceB	-8.61	0.00952795	0.475347	7	19	3	15	malate synthase A	(((.....(((((&))))).....)))
cadB	-11.45	0.0260917	0.410118	95	101	-39	-33	cadaverine/lysine antiporter	(((((((&)))))))
glcA	-9.88	0.028459	0.404361	47	57	-129	-118	glycolate permease GlcA	(((((((((.((&)))))))))))
malP	-13.58	0.00441463	0.523841	38	60	50	72	maltodextrin phosphorylase	(((((((((((.((.((((((((&)))))))).)).)))))))))))
narU	-13.69	0.0213017	0.423466	45	72	-14	12	nitrate/nitrite transporter NarU	(((((.((((.(((.(((((.(((((&))))).)))))...)))))))..)))))
ompC	-20.38	0.021078	0.424158	1	21	-46	-15	porin OmpC	((((((...........(((((((((((((((&)))))))))))))))))))))
sthA	-15.55	0.0221313	0.420962	40	64	-127	-103	Si-specific NAD(P)(+) transhydrogenase	(((((.((.((.(((.((((.((((&)))).)))).))))).))..)))))
